# Anesthesia unconsciousness recruits dynamic parabrachial activity within a distributed brain-wide ensemble

**DOI:** 10.1101/2025.03.28.646066

**Authors:** Kevin N. Schneider, Minke H.C. Nota, Hallie Lazaro, Daniel R. Rijsketic, Michelle Jin, Carlie Neiswanger, Asad Beck, Nick Ressler, Jason J.Q. Zhang, Amelia Li, Cole C. Shin, Ella Apley, Glorianna I. Gutierrez, Ainsley C. Barrow, Ian Campuzano, Alexandria D. Murry, Jovana Navarrete, Eric R. Szelenyi, Kentaro K. Ishii, Simon R.O. Nilsson, Garret D. Stuber, Christine A. Denny, Michael R. Bruchas, Boris D. Heifets, Horacio O. de la Iglesia, Sam A. Gloden, Mitra Heshmati

## Abstract

Neural circuits underlying unconsciousness remain poorly defined. We test the hypothesis that unconsciousness arises from specific, distributed circuits using general anesthesia in mice as a reproducible model. We identify a cortical-to-subcortical shift in neural activity during isoflurane anesthesia that is organized into nine discrete functional communities mapped at single-cell resolution. The lateral parabrachial nucleus (LPB) emerges as a central hub, exhibiting high interconnectivity, spontaneous firing under anesthesia, and preferential recruitment during reactivation of the brain-wide ensemble confirmed by single unit recordings. Chemogenetic reactivation of the captured brain-wide ensemble induces sedation, slow wave oscillations, hypothermia, and analgesia, which are components of anesthesia-induced unconsciousness. Reactivation of the LPB ensemble alone recapitulates a subset of these effects. Together, we define a global neural substrate for unconsciousness and recapitulate its dissociable autonomic, neurophysiologic, and behavioral effects using brain-wide ensemble manipulations. These results establish a neural circuit framework for anesthesia-induced unconsciousness in the mammalian brain.

**HIGHLIGHTS:**

- A distributed brain-wide ensemble comprises anesthesia unconsciousness
- Lateral parabrachial nucleus is a key, preferentially activated hub
- Brain-wide or parabrachial ensemble re-activation induces altered consciousness -
