## Supplementary material for "Anesthesia unconsciousness recruits dynamic parabrachial activity within a distributed brain-wide ensemble": Table S2

### Sheet: Fig2_Permutation_Results
Acronym 1	Acronym 2	Name 1	Name 2	Test Statistic	p-value	sig
AOB	AC	Accessory olfactory bulb	Anterior commissural nucleus	1.13622	0.00049995	TRUE
ARH	AP	Arcuate hypothalamic nucleus	Area postrema	0.947871	0.00019998	TRUE
CEA	XII	Central amygdalar nucleus	Hypoglossal nucleus	-1.61598	0.00089991	TRUE
IO	Bar	Inferior olivary nucleus	Barrington nucleus	0.909051	0.00069993	TRUE
LA	Ang	Lateroanterior hypothalamic nucleus	Angular thalamic nucleus	0.86161	0.00029997	TRUE
LA	CN	Lateroanterior hypothalamic nucleus	Cochlear nuclei	0.549628	0.00019998	TRUE
LM	CL	Lateral mamilllary nucleus	Centrolateral thalamic nucleus	0.962295	0.00069993	TRUE
LM	CM	Lateral mamilllary nucleus	Central medial thalamic nucleus	0.669232	0.00089991	TRUE
LM	DPGi	Lateral mamilllary nucleus	Dorsal paragigantocellular nucleus	1.2057	0.00049995	TRUE
Li	Bar	Linear nucleus of the hindbrain	Barrington nucleus	1.28436	0.00039996	TRUE
MEnt	ESO	Medial entorhinal cortex	Episupraoptic nucleus	1.06431	9.999e-05	TRUE
MEnt	LA	Medial entorhinal cortex	Lateroanterior hypothalamic nucleus	0.854767	0.00019998	TRUE
MPN	AC	Medial preoptic nucleus	Anterior commissural nucleus	1.01967	0.00039996	TRUE
MPN	LA	Medial preoptic nucleus	Lateroanterior hypothalamic nucleus	0.482318	0.00039996	TRUE
MV	IO	Medial vestibular nucleus	Inferior olivary nucleus	0.967557	0.0009999	TRUE
MiTg	AC	Microcellular tegmental nucleus	Anterior commissural nucleus	1.11398	0.00079992	TRUE
MiTg	CM	Microcellular tegmental nucleus	Central medial thalamic nucleus	0.673745	0.00029997	TRUE
MiTg	LM	Microcellular tegmental nucleus	Lateral mamilllary nucleus	1.31082	9.999e-05	TRUE
MEPO	AOB	Median preoptic nucleus	Accessory olfactory bulb	1.42901	0.00019998	TRUE
MEPO	Bar	Median preoptic nucleus	Barrington nucleus	1.11333	9.999e-05	TRUE
MEPO	CM	Median preoptic nucleus	Central medial thalamic nucleus	1.26539	0.00029997	TRUE
MEPO	CN	Median preoptic nucleus	Cochlear nuclei	0.602762	0.00059994	TRUE
MEPO	LA	Median preoptic nucleus	Lateroanterior hypothalamic nucleus	0.763648	0.00059994	TRUE
MEPO	LC	Median preoptic nucleus	Locus coeruleus	0.781356	0.00059994	TRUE
MEPO	MPN	Median preoptic nucleus	Medial preoptic nucleus	0.770072	9.999e-05	TRUE
MEPO	MiTg	Median preoptic nucleus	Microcellular tegmental nucleus	1.22893	0.00029997	TRUE
MnR	Bar	Median raphe nucleus	Barrington nucleus	0.723672	0.00059994	TRUE
PSTN	LM	Parasubthalamic nucleus	Lateral mamilllary nucleus	0.833413	0.00089991	TRUE
PVT	MPN	Paraventricular nucleus of the thalamus	Medial preoptic nucleus	0.49923	0.00019998	TRUE
PVT	MiTg	Paraventricular nucleus of the thalamus	Microcellular tegmental nucleus	1.02408	0.00039996	TRUE
PAR	LM	Parasubiculum	Lateral mamilllary nucleus	1.26753	0.00069993	TRUE
PaXi	MiTg	Paraxiphoid nucleus of thalamus	Microcellular tegmental nucleus	0.523761	0.00069993	TRUE
PaXi	MEPO	Paraxiphoid nucleus of thalamus	Median preoptic nucleus	0.932481	0.00019998	TRUE
Pe	MPN	Periventricular hypothalamic nucleus	Medial preoptic nucleus	0.85503	9.999e-05	TRUE
Pe	MiTg	Periventricular hypothalamic nucleus	Microcellular tegmental nucleus	1.15534	0.00029997	TRUE
Pe	MEPO	Periventricular hypothalamic nucleus	Median preoptic nucleus	0.632265	0.00049995	TRUE
PoMn	DG	Posteromedian thalamic nucleus	Dentate gyrus	1.41214	0.00039996	TRUE
PoMn	LM	Posteromedian thalamic nucleus	Lateral mamilllary nucleus	1.28575	0.00079992	TRUE
PrEW	PPY	Pre-Edinger-Westphal nucleus	Parapyramidal nucleus	-1.3951	0.0009999	TRUE
RCH	MEnt	Retrochiasmatic area	Medial entorhinal cortex	0.841787	0.00049995	TRUE
RCH	MEPO	Retrochiasmatic area	Median preoptic nucleus	0.876596	0.00059994	TRUE
Re	MEPO	Reuniens thalamic nucleus	Median preoptic nucleus	0.82711	0.00019998	TRUE
Re	Pe	Reuniens thalamic nucleus	Periventricular hypothalamic nucleus	0.633758	0.00089991	TRUE
SG	PAR	Suprageniculate thalamic nucleus	Parasubiculum	1.41551	0.00039996	TRUE
StHy	MiTg	Striohypothalamic nucleus	Microcellular tegmental nucleus	0.877688	0.00059994	TRUE
SUV	IO	Superior vestibular nucleus	Inferior olivary nucleus	1.29176	0.00039996	TRUE
Te	MiTg	Terete hypothalamic nucleus	Microcellular tegmental nucleus	1.5078	9.999e-05	TRUE
NTB	MEPO	Nucleus of the trapezoid body	Median preoptic nucleus	1.17855	0.00069993	TRUE
OV	AC	Vascular organ of the lamina terminalis	Anterior commissural nucleus	1.21076	0.0009999	TRUE
OV	MEPO	Vascular organ of the lamina terminalis	Median preoptic nucleus	1.02858	0.00049995	TRUE
VRe	MiTg	Ventral reuniens thalamic nucleus	Microcellular tegmental nucleus	0.587442	0.00079992	TRUE
VTM	Su3C	Ventral tuberomammillary nucleus	Supraoculomotor cap	1.29626	0.0009999	TRUE
vSub	ESO	Ventral subiculum	Episupraoptic nucleus	0.737024	0.00029997	TRUE
vSub	LA	Ventral subiculum	Lateroanterior hypothalamic nucleus	0.810987	0.00019998	TRUE
vSub	MEPO	Ventral subiculum	Median preoptic nucleus	0.662023	0.00039996	TRUE
vSub	PVT	Ventral subiculum	Paraventricular nucleus of the thalamus	0.586935	0.00039996	TRUE
vSub	RCH	Ventral subiculum	Retrochiasmatic area	0.763682	0.00029997	TRUE
LPB	AP	Lateral parabrachial nucleus	Area postrema	0.956495	0.00019998	TRUE
LPB	LC	Lateral parabrachial nucleus	Locus coeruleus	1.25678	0.00019998	TRUE
LPB	MPL	Lateral parabrachial nucleus	Medial paralemniscial nucleus	1.16563	0.00019998	TRUE
LPB	Rbd	Lateral parabrachial nucleus	Rhabdoid nucleus	1.66721	0.00059994	TRUE
LPB	SM	Lateral parabrachial nucleus	Nucleus of stria medullaris	1.23081	0.00089991	TRUE

### Sheet: Fig2_Unique_Regions
Acronym	Name
XII	Hypoglossal nucleus
7N	Facial nucleus
ACA	Cingulate cortex
AA	Anterior amygdaloid area
AC	Anterior commissural nucleus
ACo	Anterior cortical amygdaloid nucleus
AHi	Amygdalohippocampal area
AI	Agranular insular cortex
AM	Anteromedial thalamic nucleus
ANS	Accessory neuosecretory nuclei
AO	Anterior olfactory area
AOB	Accessory olfactory bulb
AP	Area postrema
APF	Anterior perifornical nucleus
APN	Anterior pretectal nucleus
ASt	Amygdalostriatal transition area
AT	Anterior tegmental nucleus
Acb	Accumbens nucleus
Ang	Angular thalamic nucleus
Apir	Amygdalopiriform transition area
ARH	Arcuate hypothalamic nucleus
Au1	Primary auditory cortex
B	Basal nucleus (Meynert)
BAC	Bed nucleus of the anterior commissure
BLA	Basolateral amygdalar nucleus
BMA	Basomedial amygdalar nucleus
Bar	Barrington nucleus
CA1	Field CA1 of the hippocampus
CA2	Field CA2 of the hippocampus
CA3	Field CA3 of the hippocampus
CG	Central gray
CL	Centrolateral thalamic nucleus
CLi	Caudal linear nucleus of the raphe
CM	Central medial thalamic nucleus
CN	Cochlear nuclei
CP	Caudate Putamen
CEA	Central amygdalar nucleus
Cir	Circulur nucleus
DCl	Dorsal claustrum
DEn	Dorsal endopiriform nucleus
DG	Dentate gyrus
DI	Dysgranular insular cortex
DPGi	Dorsal paragigantocellular nucleus
DR	Dorsal raphe nucleus
DS	Dorsal subiculum
DT	Dorsal terminal nucleus
DTM	Dorsal tuberomammillary nucleus
DTN	Dorsal tegmental nucleus
EA	Extension of the amygdala
EP	Entopeduncular nucleus
ERS	Epirubrospinal nucleus
ESO	Episupraoptic nucleus
Ect	Ectorhinal cortex
Eth	Ethmoid thalamic nucleus
FC	Fasciola cinereum
FrA	Frontal association cortex
GI	Granular insular cortex
GP	Globus pallidus
Gem	Gemini hypothalamic nucleus
GRN	Gigantocellular reticular nucleus
I	Intercalated nuclei of the amygdala
IAM	Interanteromedial thalamic nucleus
IC	Inferior colliculus
IEn	Intermediate endopiriform claustrum
IF	Interfascicular nucleus
IF5/5TT	Interfascicular trigeminar nucleus
IG	Induseum griseum
IMA	Intramedullary thalamic area
IMD	Intermediodorsal thalamic nucleus
IO	Inferior olivary nucleus
IPN	Interpeduncular nucleus
IPAC	Interstitial nucleus of the posterior limb of the anterior commissure
IRN	Intermediate reticular nucleus
ISN	Inferior salivatory nucleus
JPLH	Juxtaparaventricular part of lateral hypothalamus
KF	Kolliker-Fuse nucleus
LA	Lateroanterior hypothalamic nucleus
LC	Locus coeruleus
LHb	Lateral habenular nucleus
LM	Lateral mamilllary nucleus
LO	Lateral orbital cortex
LPB	Lateral parabrachial nucleus
LPO	Lateral preoptic area
LPtA	Lateral parietal association cortex
LS	Lateral septal nucleus
LSS	Lateral stripe of the striatum
La	Lateral amygdaloid nucleus
Li	Linear nucleus of the hindbrain
Lth	Lithoid nucleus
M1	Primary motor cortex
M2	Secondary motor cortex
MA3	Medial accessory oculomotor nucleus
MCLH	Magnocellular nucleus of the lateral hypothalamus
MCPC	Magnocellular nucleus of the posterior commissure
MD	Mediodorsal thalamic nucleus
MEnt	Medial entorhinal cortex
MG	Medial geniculate nucleus
MHb	Medial habenular nucleus
MO	Medial orbital cortex
MOB	Main olfactory bulb
MPB	Medial parabrachial nucleus
MPL	Medial paralemniscial nucleus
MPN	Medial preoptic nucleus
MPT	Medial pretectal area
MPtA	Medial parietal association cortex
MS	Medial septal nucleus
MT	Medial terminal nucleus
MV	Medial vestibular nucleus
Me	Medial amygdaloid nucleus
MiTg	Microcellular tegmental nucleus
MEPO	Median preoptic nucleus
MnR	Median raphe nucleus
Nv	Navicular nucleus of the basal forebrain
OPC	Oval paracentral thalamic nucleus
OP	Olivary pretectal nucleus
PAG	Periaqueductal gray
PBG	Parabigeminal nucleus
PCGS	Paracochlear glial substance
PCO	Posterior cortical amygdaloid area
PIL	Posterior intralaminar thalamic nucleus
PIR	Piriform cortex
PL	Paralemniscal nucleus
PLH	Peduncular lateral hypothalamus
PLi	Posterior limitans thalamic nucleus
PMn	Paramedian reticular nucleus
PMnR	Paramedian raphe nucleus
PP	Peripeduncular nucleus
PPT	Posterior pretectal nucleus
PPY	Parapyramidal nucleus
PR	Prerubral field
PRh	Perihinal cortex
PS	Parastrial nucleus
PSTN	Parasubthalamic nucleus
PTe	Paraterete nucleus
PVG	Periventricular gray
PVT	Paraventricular nucleus of the thalamus
Pa4	Paratrochlear nucleus
Pa6	Paraabducens nucleus
PaF	Parafascicular thalamic nucleus
PaR	Pararubral nucleus
PAR	Parasubiculum
PaXi	Paraxiphoid nucleus of thalamus
Pe	Periventricular hypothalamic nucleus
PeF	Perifornical nucleus
Pn	Pontine nuclei
PoMn	Posteromedian thalamic nucleus
Pr	Prepositus nucleus
Pr5	Principal sensory trigeminal nucleus
PrCnF	Precuneiform area
PrEW	Pre-Edinger-Westphal nucleus
PRE	Presubiculum
RN	Red nucleus
RCH	Retrochiasmatic area
REn	Retroendopiriform nucleus
REth	Retroethmoid nucleus
RI	Rostral interstitial nucleus of the medial longitudinal fasciculus
RIP	raphe interpositus nucleus
RLi	Rostral linear nucleus (midbrain)
RM	Retromamillary nucleus
ROb	raphe obscurus nucleus
RPF	Retroparafascicular nucleus
RPa	raphe pallidus nucleus
RRF	Retrorubral field
RRe	Retrouniens area
Rbd	Rhabdoid nucleus
Re	Reuniens thalamic nucleus
ReC	Retrocommissural nucleus
Rh	Rhomboid thalamic nucleus
Rt	Reticular nucleus (prethalamus)
RtTg	Reticulotegmental nucleus of the pons
S1	Primary somatosensory cortex
S2	Secondary somatosensory cortex
SC	Superior colliculus
SCO	Subcommissural organ
SCH	Suprachiasmatic nucleus
SFO	Subfornical organ
SF	Septofimbrial nucleus
SG	Suprageniculate thalamic nucleus
SG	Supragenual nucleus
SH	Septohippocampal nucleus
SHy	Septohypothalamic nucleus
SM	Nucleus of stria medullaris
SMT	Submammillothalamic nucleus
SPF	Subparafascicular thalamic nucleus
SPO	Superior paraolivary nucleus
SPTg	Subpeduncular tegmental nucleus
BST	Bed nuclei of the stria terminalis
STN	Subthalamic nucleus
Sag	Sagulum nucleus
Sc	Scaphoid thalamic nucleus
Sol	Solitary nucleus
SPIV	Spinal vestibular nucleus
Sph	Sphenoid nucleus
StA	Strial part of the preoptic area
StHy	Striohypothalamic nucleus
Su3	Supraoculomotor periaqueductal gray
Su3C	Supraoculomotor cap
SUT	Supratrigeminal nucleus
SuS	Superior salivatory nucleus
SUV	Superior vestibular nucleus
Sub	Submedius thalamic nucleus
SubB	Subbrachial nucleus
SubI	Subincertal nucleus
TS	Triangular septal nucleus
TT	Taenia tecta
Te	Terete hypothalamic nucleus
TeA	Temporal association cortex
NTB	Nucleus of the trapezoid body
V1	Primary visual cortex
VCl	Ventral claustrum
VEn	Ventral endopiriform nucleus
VLi	Ventral linear nucleus of the thalamus
VM	Ventromedial thalamic nucleus
VMH	Ventromedial hypothalamic nucleus
VO	Ventral orbital cortex
OV	Vascular organ of the lamina terminalis
VP	Ventral posterior thalamic nucleus
VRe	Ventral reuniens thalamic nucleus
VTA	Ventral tegmental area
VTM	Ventral tuberomammillary nucleus
VTN	Ventral tegmental nucleus
X	Nucleus X
Y	Nucleus Y of the vestibular complex
ZI	Zona incerta
isRt	Isthmic reticular formation
mRt	Mesencephalic reticular formation
vPAL	Ventral pallidum
vSub	Ventral subiculum
GR	Gracile nucleus

### Sheet: Fig2_Community_Nodes_&_IDs
Acronym	Name	Super region	Degree	Betweenness	Community	Allen ID	Structure Order
MEPO	Median preoptic nucleus	HY	15	614.555	2	452	72800
MiTg	Microcellular tegmental nucleus	MB	10	283.536	5	2163	79710
LM	Lateral mamilllary nucleus	HY	7	264	1	210	74700
LA	Lateroanterior hypothalamic nucleus	HY	6	64.9929	4	2029	74510
LPB	Lateral parabrachial nucleus	HB	5	194	3	881	85600
vSub	Ventral subiculum	HPF	5	47.2083	4	518	46000
MPN	Medial preoptic nucleus	HY	5	19.3452	2	515	75600
B	Barrington nucleus	HB	4	192	6	280	87100
AC	Anterior commissural nucleus	HY	4	14.2333	2	2306	72930
PVpo	Periventricular hypothalamic nucleus	HY	4	8.5	2	133	73500
CM	Central medial thalamic nucleus	TH	3	94.9333	1	599	68500
IO	Inferior olivary nucleus	HB	3	81	6	83	93500
RCH	Retrochiasmatic area	HY	3	16.9167	4	173	77800
PVT	Paraventricular nucleus of the thalamus	TH	3	13.0524	5	149	68000
MEnt	Medial entorhinal cortex	HPF	3	2.875	4	2159	44220
LC	Locus coeruleus	HB	2	216	3	147	88700
AP	Area postrema	HB	2	41	3	207	89600
PAR	Parasubiculum	HPF	2	41	1	843	44300
PoMn	Posteromedian thalamic nucleus	TH	2	41	1	2091	67210
AOB	Accessory olfactory bulb	OLF	2	4.63452	2	151	30600
OV	Vascular organ of the lamina terminalis	HY	2	4.63452	2	763	73000
ESO	Episupraoptic nucleus	HY	2	0.583333	4	2034	70220
CN	Cochlear nuclei	HB	2	0	4	607	89700
PaXi	Paraxiphoid nucleus of thalamus	TH	2	0	5	2039	68120
Re	Reuniens thalamic nucleus	TH	2	0	2	2092	68210
ARH	Arcuate hypothalamic nucleus	HY	1	0	3	223	71800
CEA	Central amygdalar nucleus	CNU	1	0	8	536	50300
XII	Hypoglossal nucleus	HB	1	0	8	773	96500
Ang	Angular thalamic nucleus	TH	1	0	4	2055	65910
CL	Centrolateral thalamic nucleus	TH	1	0	1	575	68700
PGRNd	Dorsal paragigantocellular nucleus	HB	1	0	1	970	94900
LIN	Linear nucleus of the hindbrain	HB	1	0	6	203	93800
MV	Medial vestibular nucleus	HB	1	0	6	202	96100
MnR	Median raphe nucleus	HB	1	0	6	130	88600
PSTN	Parasubthalamic nucleus	HY	1	0	1	364	77700
DG	Dentate gyrus	HPF	1	0	1	726	39300
PrEW	Pre-Edinger-Westphal nucleus	MB	1	0	9	2130	82910
PPY	Parapyramidal nucleus	HB	1	0	9	1069	95600
SGN	Suprageniculate thalamic nucleus	TH	1	0	1	325	66100
StHy	Striohypothalamic nucleus	HY	1	0	5	2023	72920
SUV	Superior vestibular nucleus	HB	1	0	6	217	96210
Te	Terete hypothalamic nucleus	HY	1	0	5	2080	78010
NTB	Nucleus of the trapezoid body	HB	1	0	2	642	90600
VRe	Ventral reuniens thalamic nucleus	TH	1	0	5	2037	68230
TMv	Ventral tuberomammillary nucleus	HY	1	0	7	1	75500
Su3C	Supraoculomotor cap	MB	1	0	7	2152	81810
MPL	Medial paralemniscial nucleus	HB	1	0	3	2185	89040
Rbd	Rhabdoid nucleus	MB	1	0	3	2168	83210
SM	Nucleus of stria medullaris	CNU	1	0	3	2308	52810
