## Supplementary material for "Anesthesia unconsciousness recruits dynamic parabrachial activity within a distributed brain-wide ensemble": Table S4

### Sheet: Fig6_Detailed_Statistics
Region	Condition	Test	Statistic	p	q
CTX	ISO	ISO+ prop. vs. shuffle null	0.77168	<0.0001	<0.0001
CTX	ISO	activated vs. suppressed among ISO+	0.07116	<0.0001	<0.0001
CTX	CNO	CNO+ prop. vs. shuffle null	0.67919	<0.0001	<0.0001
CTX	CNO	activated vs. suppressed among CNO+	0.26383	<0.0001	<0.0001
CTX	ISO/CNO	ISO+ rate in CNO+ vs. CNO- units (Fisher's)	0.83543	0.584137	0.584137
CTX	ISO+CNO	Same-direction among ISO+ & CNO+	0.70391	<0.0001	<0.0001
HB	ISO	ISO+ prop. vs. shuffle null	0.81717	<0.0001	<0.0001
HB	ISO	activated vs. suppressed among ISO+	0.05763	<0.0001	<0.0001
HB	CNO	CNO+ prop. vs. shuffle null	0.6759	<0.0001	<0.0001
HB	CNO	activated vs. suppressed among CNO+	0.2623	<0.0001	<0.0001
HB	ISO/CNO	ISO+ rate in CNO+ vs. CNO- units (Fisher's)	2.15249	0.00839	0.009588
HB	ISO+CNO	Same-direction among ISO+ & CNO+	0.7512	<0.0001	<0.0001
PB	ISO	ISO+ prop. vs. shuffle null	0.69474	<0.0001	<0.0001
PB	ISO	activated vs. suppressed among ISO+	0.15152	<0.0001	<0.0001
PB	CNO	CNO+ prop. vs. shuffle null	0.57895	2.4e-05	3.2e-05
PB	CNO	activated vs. suppressed among CNO+	0.27273	0.001016	0.001283
PB	ISO/CNO	ISO+ rate in CNO+ vs. CNO- units (Fisher's)	2.64855	0.042293	0.046138
PB	ISO+CNO	Same-direction among ISO+ & CNO+	0.74419	0.001914	0.002297
nonPB-HB	ISO	ISO+ prop. vs. shuffle null	0.8609	<0.0001	<0.0001
nonPB-HB	ISO	activated vs. suppressed among ISO+	0.03057	<0.0001	<0.0001
nonPB-HB	CNO	CNO+ prop. vs. shuffle null	0.71053	<0.0001	<0.0001
nonPB-HB	CNO	activated vs. suppressed among CNO+	0.25926	<0.0001	<0.0001
nonPB-HB	ISO/CNO	ISO+ rate in CNO+ vs. CNO- units (Fisher's)	1.60386	0.240748	0.251215
nonPB-HB	ISO+CNO	Same-direction among ISO+ & CNO+	0.75301	<0.0001	<0.0001
Hindbrain (HB)	CNO-ISO interaction	CNO-ISO ensemble overlap localization: PB vs. nonPB-HB	0.73496	0.391279	0.391279
Hippocampus	ISO	ISO+ prop. vs. shuffle null	0.72308	<0.0001	<0.0001
Hippocampus	ISO	activated vs. suppressed among ISO+	0.14894	1e-06	2e-06
Hippocampus	CNO	CNO+ prop. vs. shuffle null	0.75385	<0.0001	<0.0001
Hippocampus	CNO	activated vs. suppressed among CNO+	0.08163	<0.0001	<0.0001
Hippocampus	ISO/CNO	ISO+ rate in CNO+ vs. CNO- units (Fisher's)	2.68687	0.11687	0.127495
Hippocampus	ISO+CNO	Same-direction among ISO+ & CNO+	0.92105	<0.0001	<0.0001
Olfactory	ISO	ISO+ prop. vs. shuffle null	0.88889	<0.0001	<0.0001
Olfactory	ISO	activated vs. suppressed among ISO+	0.04167	3e-06	5e-06
Olfactory	CNO	CNO+ prop. vs. shuffle null	0.88889	<0.0001	<0.0001
Olfactory	CNO	activated vs. suppressed among CNO+	0.25	0.022656	0.025892
Olfactory	ISO/CNO	ISO+ rate in CNO+ vs. CNO- units (Fisher's)	<0.001	1	1
Olfactory	ISO+CNO	Same-direction among ISO+ & CNO+	0.90476	0.000221	0.000312
Striatum	ISO	ISO+ prop. vs. shuffle null	0.7598	<0.0001	<0.0001
Striatum	ISO	activated vs. suppressed among ISO+	0.03226	<0.0001	<0.0001
Striatum	CNO	CNO+ prop. vs. shuffle null	0.92157	<0.0001	<0.0001
Striatum	CNO	activated vs. suppressed among CNO+	0.07447	<0.0001	<0.0001
Striatum	ISO/CNO	ISO+ rate in CNO+ vs. CNO- units (Fisher's)	12.2432	1e-05	1.4e-05
Striatum	ISO+CNO	Same-direction among ISO+ & CNO+	0.94702	<0.0001	<0.0001
Pallidum	ISO	ISO+ prop. vs. shuffle null	0.64706	0.01893	0.022716
Pallidum	ISO	activated vs. suppressed among ISO+	0.09091	0.011719	0.014803
Pallidum	CNO	CNO+ prop. vs. shuffle null	0.82353	0.000596	0.000817
Pallidum	CNO	activated vs. suppressed among CNO+	0.42857	0.790527	0.807347
Pallidum	ISO/CNO	ISO+ rate in CNO+ vs. CNO- units (Fisher's)	5	0.514706	0.537084
Pallidum	ISO+CNO	Same-direction among ISO+ & CNO+	0.9	0.021484	0.025152
Thalamus	ISO	ISO+ prop. vs. shuffle null	0.81735	<0.0001	<0.0001
Thalamus	ISO	activated vs. suppressed among ISO+	0.02235	<0.0001	<0.0001
Thalamus	CNO	CNO+ prop. vs. shuffle null	0.86073	<0.0001	<0.0001
Thalamus	CNO	activated vs. suppressed among CNO+	0.18302	<0.0001	<0.0001
Thalamus	ISO/CNO	ISO+ rate in CNO+ vs. CNO- units (Fisher's)	4.06566	7e-06	1.1e-05
Thalamus	ISO+CNO	Same-direction among ISO+ & CNO+	0.81677	<0.0001	<0.0001
Cortical subplate	ISO	ISO+ prop. vs. shuffle null	0.81159	<0.0001	<0.0001
Cortical subplate	ISO	activated vs. suppressed among ISO+	0.04464	<0.0001	<0.0001
Cortical subplate	CNO	CNO+ prop. vs. shuffle null	0.9058	<0.0001	<0.0001
Cortical subplate	CNO	activated vs. suppressed among CNO+	0.184	<0.0001	<0.0001
Cortical subplate	ISO/CNO	ISO+ rate in CNO+ vs. CNO- units (Fisher's)	3.09524	0.070198	0.078361
Cortical subplate	ISO+CNO	Same-direction among ISO+ & CNO+	0.85577	<0.0001	<0.0001
Hypothalamus	ISO	ISO+ prop. vs. shuffle null	0.9697	<0.0001	<0.0001
Hypothalamus	ISO	activated vs. suppressed among ISO+	<0.001	<0.0001	<0.0001
Hypothalamus	CNO	CNO+ prop. vs. shuffle null	0.87879	<0.0001	<0.0001
Hypothalamus	CNO	activated vs. suppressed among CNO+	0.2069	0.002316	0.003004
Hypothalamus	ISO/CNO	ISO+ rate in CNO+ vs. CNO- units (Fisher's)	N/A	0.121212	0.129293
Hypothalamus	ISO+CNO	Same-direction among ISO+ & CNO+	0.7931	0.002316	0.003004
Midbrain	ISO	ISO+ prop. vs. shuffle null	0.73378	<0.0001	<0.0001
Midbrain	ISO	activated vs. suppressed among ISO+	0.07927	<0.0001	<0.0001
Midbrain	CNO	CNO+ prop. vs. shuffle null	0.69575	<0.0001	<0.0001
Midbrain	CNO	activated vs. suppressed among CNO+	0.26688	<0.0001	<0.0001
Midbrain	ISO/CNO	ISO+ rate in CNO+ vs. CNO- units (Fisher's)	1.75297	0.01454	0.017896
Midbrain	ISO+CNO	Same-direction among ISO+ & CNO+	0.70711	<0.0001	<0.0001

### Sheet: Fig6_Distribution_Counts
Region	Condition	Total unit count	# activated	# suppressed	# neutral
Isocortex	ISO	346	19	248	79
Isocortex	CNO	346	62	173	111
Hindbrain	ISO	361	17	278	66
Hindbrain	CNO	361	64	180	117
PB	ISO	95	10	56	29
PB	CNO	95	15	40	40
Hippocampus	ISO	65	7	40	18
Hippocampus	CNO	65	4	45	16
Olfactory	ISO	27	1	23	3
Olfactory	CNO	27	6	18	3
Striatum	ISO	204	5	150	49
Striatum	CNO	204	14	174	16
Pallidum	ISO	17	1	10	6
Pallidum	CNO	17	6	8	3
Thalamus	ISO	438	8	350	80
Thalamus	CNO	438	69	308	61
Cortical subplate	ISO	138	5	107	26
Cortical subplate	CNO	138	23	102	13
Hypothalamus	ISO	33	0	32	1
Hypothalamus	CNO	33	6	23	4
Midbrain	ISO	447	26	302	119
Midbrain	CNO	447	83	228	136
